# Evaluating the Utility of a Nanoscale Flow Cytometer for Detection of Surface Proteins on HIV and Extracellular Vesicles

**DOI:** 10.64898/2026.03.09.710614

**Authors:** Jonathan Burnie, Caroline Ouano, Vanessa Costa, Irene Castrosin, Catherine Hammond, Hannah Matthews, John Tigges, Kizzmekia S. Corbett-Helaire

## Abstract

**Background:** Flow virometry (FV) – the application of flow cytometry to viruses – has historically been hindered by the inability of cytometers to detect particles below ∼300 nm in size. However, advances in optics and fluidics have enabled cytometers primarily designed for cells to detect viruses and extracellular vesicles (EVs) through light scatter alone. In 2024, the CytoFLEX nano was released, marketed for the detection of particles as small as 40 nm; however, its performance has yet to be compared to a conventional instrument for FV.

**Methods:** FV was utilized to evaluate performance of the CytoFLEX nano and a conventional flow cytometer (CytoFLEX S). Instrument scatter sensitivity was assessed using NIST beads (40-400 nm), and virus stocks [human immunodeficiency virus (HIV), human coronaviruses (HCoV)-229E and HCoV-OC43]. For fluorescence analysis, HIV virions were stained with PE- and BV421-conjugated antibodies targeting virion incorporated proteins (CD38, CD44), individually and in combination. Finally, HIV stocks were labeled with antibodies against the envelope (Env) glycoprotein and tetraspanins (CD9, CD81) to assess EVs within virus preparations.

**Results:** Compared to the CytoFLEX S, the CytoFLEX nano exhibited substantially greater scatter sensitivity, reflected by up to 50-fold higher signal-to-noise ratio across NIST-traceable beads and virus samples. This enabled clearer resolution of smaller populations, including bead populations < 70 nm that were undetectable on the CytoFLEX S, as well as improved resolution across all viruses. While both instruments reliably detected stained proteins on HIV virions, the CytoFLEX nano revealed a distinct population of tetraspanin-positive EVs within HIV stocks that was undetected on the CytoFLEX S. Using GFP-tagged HIV, we identified Env^+^ particles lacking GFP, indicating the presence of Env on EVs.

**Conclusions:** The CytoFLEX nano exhibited markedly improved scatter sensitivity compared to the CytoFLEX S, improving detection of viruses and enabling detection of EV populations that were undetectable on the conventional instrument. While both platforms performed similarly for surface protein labeling, additional consideration of spectral overlap was needed with the CytoFLEX nano in multicolor experiments. These findings highlight that the complementary strengths of each platform can be utilized to more comprehensively characterize virus and EV populations, providing new opportunities to investigate nanoparticle heterogeneity.
