## Supplementary Data for "Evaluating the Utility of a Nanoscale Flow Cytometer for Detection of Surface Proteins on HIV and Extracellular Vesicles"

### Sheet: MIFlowCytEV
Framework Criteria	What to report	Please complete each criterion
1.1 Preanalytical variables conforming to MISEV guidelines.	Preanalytical variables relating to EV sample including source, collection, isolation, storage, and any others relevant and available in the performed study.	Virus containing cell supernatants were generated as described in the Materials and Methods section and were stored at -80°C until use. No further isolation techniques were used.
1.2 Experimental design according to MIFlowCyt guidelines.	EV-FC manuscripts should provide a brief description of the experimental aim, keywords, and variables for the performed FC experiment(s) using MIFlowCyt checklist criteria: 1.1, 1.2, and 1.3, respectively. Template found at www.evflowcytometry.org.
2.1 Sample staining details	State any steps relating to the staining of samples. Along with the method used for staining, provide relevant reagent descriptions as listed in MIFlowCyt guidelines (Section 2.4 Fluorescence Reagent(s) Descriptions).	For direct staining, virus samples were stained with PE or BV421 conjugated antibodies against host proteins. For indirect staining, anti-human Abs were used with a PE-labelled secondary antibody. Methods used for staining are as described in the Materials and Methods.
2.2 Sample washing details	State any steps relating to the washing of samples.	Virus samples were not washed.
2.3 Sample dilution details	All methods and steps relating to sample dilution.	Methods are described in the manuscript. Serial dilutions of samples are shown herein and are similar to PMID: 38155248 and PMID: 35597982.
3.1 Buffer alone controls.	State whether a buffer-only control was analyzed at the same settings and during the same experiment as the samples of interest. If utilized it is recommended that all samples be recorded for a consistent set period of time e.g. 5 minutes, rather than stopping analysis at a set recorded event count e.g. 100,000 events. This allows comparisons of total particle counts between controls and samples.	PBS only controls were acquired and are shown in Figure S4.
3.2 Buffer with reagent controls.	State whether a buffer with reagent control was analyzed at the same settings, same concentrations, and during the same experiment as the samples of interest. If used state what the results were.	Media only sample controls were run in Figues 2, 4, and 5 and in supplemental Figures 1, 2, and 5.
3.3 Unstained controls.	State whether unstained control samples were analyzed at the same settings and during the same experiment as stained samples. If used, state what the results were, preferably in standard units.	Unstained virus samples were acquired and analysed using the same settings as stained samples (see Figure S4 & S5).
3.4 Isotype controls.	The use of isotype controls is applicable to immunofluorescence labelling only. State whether isotype controls were analyzed at the same settings and during the same experiment as stained samples. If utilized, state which antibody they are matched to, the concentration used, and what the results were (Section 4.2, 4.3, 4.4). Due to conjugation differences between manufacturers if should be stated…	Isotype controls are shown in all indirect staining figures.
3.5 Single-stained controls.	State whether single-stained controls were included. If used state whether the single-stained controls were recorded using the same settings, dilutions, and during the same experiment as stained samples and state what the results were, preferably in standard units (Section 4.2, 4.3, 4.4).	Single stained controls are included in all figures with dual stains.
3.6 Procedural controls.	State whether procedural controls were included. If used, state the procedure and if the procedural controls were acquired at the same settings and during the same experiment as stained samples.	Isotype controls and/or staining of viruses without the proteins of interest (Delta Env) were performed for all flow experiments.
3.7 Serial dilutions.	State whether serial dilutions were performed on the samples and note the dilution range and method of testing. Ideally, fluorescence and/or scatter signal intensity should be reported in standard units (see Sections 4.3 and 4.4), although arbitrary units may also be used. These data are best reported by plotting the recorded number of events or concentration over a set period of time at differen…	Serial dilutions of virus are shown in Figure S6.
3.8. Detergent treated EV-samples	State whether samples were detergent treated to assess lability. If utilized, state what detergent was used, the end concentration of the detergent, and what the results were of the lysis.	NA - these were not EV samples
4.1 Trigger Channel(s) and Threshold(s).	The trigger channel(s) and threshold(s) used for event detection should be specified. Preferably, fluorescence calibration (Section 4.3) and/or scatter calibration (Section 4.4) should be used to report the trigger channel(s) and threshold(s) in standardized units.	Trigger Channel(s) and Threshold(s) in calibrated and arbitrary units are summarized for each sample in the table on the 'Sample Acq Info' sheet.
4.2 Flow Rate / Volumetric quantification.	State if the flow rate was quantified/validated and if so, report the result and how they were obtained.	Flow Rate Volumetric quantification was performed using the application in the Beckman Coulter CytExperts acquisition software.
4.3 Fluorescence Calibration.	State whether fluorescence calibration was implemented, and if so, report the materials and methods used, including catalogue numbers, lot numbers, and supplied reference units for the standards. Fluorescence parameters may be reported in standardized units of MESF, ERF, or ABC beads. The type of regression used and the resulting scatter plot of arbitrary data versus standard data for the referen…	Fluorescence calibration was performed on PE using FCMPASS software as previously demonstrated [1,2,3]. Details of the calibration reagents and regression are provided in the summary table on the “Fl Cali” sheet and in FCMPASS Figure 2. A ViroCheck NanoParticle Reference Kit was also used for calibration following the manufacturer's guidelines.
4.4 Light Scatter Calibration.	State whether and how light scatter calibration was implemented. Light scatter parameters may be reported in standardized units of nm2, along with information required to reproduce the model.	Light scatter calibration was performed using FCMPASS software as previously demonstrated [1,2,3]. Details on the reagents and modelling parameters can be found in the summary table on the 'SSC Cali' sheet and in FCMPASS Figure 1.
5.1 EV diameter/surface area/volume approximation.	State whether and how EV diameter, surface area, and/or volume has been calculated using FC measurements.	N/A
5.2 EV refractive index approximation.	State whether the EV refractive index has been approximated and how this was done.	NA- these are not EVs, refractive index approximation was not performed.
5.3 EV epitope number approximation.	State whether EV epitope number has been approximated, and if so, how it was approximated.	Epitope approximation was not specifically addressed.
6.1 Completion of MIFlowCyt checklist.	Complete MIFlowCyt checklist criteria 1 to 4 using the MIFlowCyt guidelines. Template found at www.evflowcytometry.org.
6.2 Calibrated channel detection range	If fluorescence or scatter calibration has been carried out, authors should state whether the upper and lower limits of a calibrated detection channel were calculated in standardized units. This can be done by converting the arbitrary unit scale to a calibrated scale, as discussed in Sections 4.3 and 4.4, and providing the highest unit on this scale and the lowest detectable unit above the unstai…	Refer to data presented in FCMPass Plots in this excel sheet for calibrated detection channel ranges.
6.3 EV number/concentration.	State whether EV number/concentration has been reported. If calculated, it is preferable to report EV number/concentration in a standardized manner, stating the number/concentration between a set detection range.	Number or concentration were not reported. Viruses were stained at ~10^6-10^8 particles/mL.
6.4 EV brightness.	When applicable, state the method by which the brightness of EVs is reported in standardized units of scatter and/or fluorescence.	Refer to 'FL Cali' and 'SSC Cali' sheets.
7.1. Sharing of data to a public repository.	Provide a link to the experimental data in a public data repository.	See manuscript Data Availability section.
References
Welsh, J.A., Horak, P., Wilkinson, J.S., Ford, V.J., Jones, J.C., Smith, D., Holloway, J.A. and Englyst, N.A. (2019), FCMPASS Software Aids Extracellular Vesicle Light Scatter Standardization. Cytometry. doi:10.1002/cyto.a.23782
Welsh, J.A., Jones, J.C. and Tang, V.A. (2020), Fluorescence and Light Scatter Calibration Allow Comparisons of Small Particle Data in Standard Units across Different Flow Cytometry Platforms and Detector Settings. Cytometry. doi:10.1002/cyto.a.24029
Welsh, J. A., & Jones, J. C. (2020). Small particle fluorescence and light scatter calibration using FCMPASS software. Current Protocols in Cytometry, 94, e79. doi: 10.1002/cpcy.79

### Sheet: Sample Acq Info
The following extrapolations of thresholds to standard units assume that samples were acquired at the same detector settings as their calibration controls.
If applied, calibration metadata for fluorescence and light scattering calibration can be found in the 'Fl Cali' and 'SSC Cali' sheets, respectively.
Sample Type	Trigger Parameter	Trigger ID	Trigger Threshold (au)	Detector Setting (au)	Trigger Threshold | Polystyrene (nm)	Trigger Threshold | Scattering CS (nm^2)
SSC Calibrator	Violet SSC	SSC_1-H	1100	200	61	4.5	CytoFLEX S
FL Calibrator	FSC	FSC-H	10000	100	-	-
Sample	Violet SSC	SSC_1-H	1000	200	60	4.1
Sample Type	Trigger Parameter	Trigger ID	Trigger Threshold (au)	Detector Setting (au)	Trigger Threshold | Polystyrene (nm)	Trigger Threshold | Scattering CS (nm^2)
Sample	VSSC1	SSC-H	325	63	-	-	CytoFLEX nano

### Sheet: Fl Cali
FCMPass Fluorescence Calibration
CytoFLEX S
Parameter	New Parameter Name	Reference Fluor	Figure No.	Reference Value 1	Reference Value 2	Reference Value 3	Reference Value 4	Acquired Value 1	Acquired Value 2	Acquired Value 3	Acquired Value 4	F/P Ratio	Transformation	Slope	Intercept	R-Square	Regression Type	Manufacturer	Cat. No.	Lot No.
FL9-A | PE-A	PE MESF	PE	2A	1000	12445	26427	74906	23949	307963	632000	1930000	1	N/A	1.01277	1.33842	0.999804	weighted log	BD	340495	75221
Note: Where indicated in the manuscript, CytoFLEX nano samples were calibrated according to the manufacturer guidelines for ViroCheck NanoParticle Reference Kit (Invitrogen, Cat# V10425).

### Sheet: SSC Cali
CytoFLEX S
Flow Cytometer Modelling Settings
SSC Parameter	Wavelength	Sheath RI	Determine HA	Aperture Geom	Theta	Phi	Eps	Cali. Factor (nm^2)
SSC_1-H | Violet SSC-H	405	1.34309	on	circle	90	90	48.9	0.00413531
Light scatter calibration reference beads
Diameter (nm)	Diameter CV (%)	Measured RI	Measurement Wavelength	Composition	Acquired Stat	Acquired CV	Input	Acquisition Wavelength	Modelled RI	Manufacturer	Catalogue No.	Lot No.
81	11.7	1.59	589	Polystyrene	2732		Manual	405	1.62527	ThermoFisher Scientific	3080A	238296
92	7.6	1.59	589	Polystyrene	4890		Manual	405	1.62527	ThermoFisher Scientific	3090A	238628
101	6.1	1.59	589	Polystyrene	7975		Manual	405	1.62527	ThermoFisher Scientific	3100A	261562
122	5.6	1.59	589	Polystyrene	20418		Manual	405	1.62527	ThermoFisher Scientific	3125A	235037
151	3.5	1.59	589	Polystyrene	49431		Manual	405	1.62527	ThermoFisher Scientific	3150A	264883
202	2.5	1.59	589	Polystyrene	144062		Manual	405	1.62527	ThermoFisher Scientific	3200 & 3200A	260104
300	2.2	1.59	589	Polystyrene	372756		Manual	405	1.62527	ThermoFisher Scientific	3300A	267148
															References
CytoFLEX nano															Welsh, J.A., Horak, P., Wilkinson, J.S., Ford, V.J., Jones, J.C., Smith, D., Holloway, J.A. and Englyst, N.A. (2019), FCMPASS Software Aids Extracellular Vesicle Light Scatter Standardization. Cytometry. doi:10.1002/cyto.a.23782
SSC Parameter	Wavelength	Sheath RI	Determine HA	Aperture Geom	Theta	Phi	Eps	Cali. Factor (nm^2)
SSC_1-H | VSSC2-H	405	1.34309	on	circle	90	90	52.9	0.0118037
															Welsh, J.A., Jones, J.C. and Tang, V.A. (2020), Fluorescence and Light Scatter Calibration Allow Comparisons of Small Particle Data in Standard Units across Different Flow Cytometry Platforms and Detector Settings. Cytometry. doi:10.1002/cyto.a.24029
Light scatter calibration reference beads
Diameter (nm)	Diameter CV (%)	Measured RI	Measurement Wavelength	Composition	Acquired Stat	Acquired CV	Input	Acquisition Wavelength	Modelled RI	Manufacturer	Catalogue No.	Lot No.
60	15.6	1.59	589	Polystyrene	583.8		Manual	405	1.62527	Thermo Fisher Scientific	3060A	274677			Welsh, J. A., & Jones, J. C. (2020). Small particle fluorescence and light scatter calibration using FCMPASS software. Current Protocols in Cytometry, 94, e79. doi: 10.1002/cpcy.79
70	10.4	1.59	589	Polystyrene	1090.4		Manual	405	1.62527	Thermo Fisher Scientifc	3070A	3070-003
81	11.7	1.59	589	Polystyrene	2133.4		Manual	405	1.62527	Thermo Fisher Scientifc	3080A	238296
92	7.6	1.59	589	Polystyrene	4089.4		Manual	405	1.62527	Thermo Fisher Scientifc	3090A	238628
101	6.1	1.59	589	Polystyrene	7279.5		Manual	405	1.62527	Thermo Fisher Scientific	3100A	261562
122	5.6	1.59	589	Polystyrene	19352.8		Manual	405	1.62527	Thermo Fisher Scientific	3125A	235037
151	3.5	1.59	589	Polystyrene	44954.7		Manual	405	1.62527	Thermo Fisher Scientific	3150A	264883
202	2.5	1.59	589	Polystyrene	125405		Manual	405	1.62527	Thermo Fisher Scientific	3200 & 3200A	260104
300	2.2	1.59	589	Polystyrene	327929		Manual	405	1.62527	Thermo Fisher Scientific	3300A	267148
Core-Shell Modelling Settings
Shell RI	Core RI	Shell Thickness (nm)	Parameter Name
1.4863	1.40596	5	EV Diameter (nm) [High RI]
1.4863	1.38588	5	EV Diameter (nm) [Average RI]
1.4863	1.36579	5	EV Diameter (nm) [Low RI]
1.4863	1.42002	5	rEV CS Diameter (nm)
Solid Sphere Modelling Settings
RI	Parameter Name
1.45618	Enveloped Virus (nm)

### Sheet: Instr Settings
Instrument Settings
Files	Parameter	Gain (au)
	FSC-H	FSC-A	SSC-H	SSC-A	SSC_1-H	SSC_1-A	FL9-H	FL9-A	Time
CytoFLEX S	100	100	100	100	200	200	1250	1250	Not Specified
	FSC-H	FSC-A	SSC-H	SSC-A	SSC_1-H	SSC_1-A	SSC_2-H	SSC_2-A	SSC_3-H	SSC_3-A	SSC_4-H	SSC_4-A	VSSC1-Width	FL1-H	FL1-A	FL2-H	FL2-A	FL3-H	FL3-A	FL4-H	FL4-A	FL5-H	FL5-A	FL6-H	FL6-A	Time
CytoFLEX nano	637	637	63	63	197	197	65	65	90	90	224	224	Not Specified	617	617	872	872	758	758	668	668	1510	1510	1026	1026	Not Specified
